# MEK inhibition causes Bim stabilization and sensitivity to Bcl2 family member inhibitors in RAS-MAPK mutated neuroblastoma

**DOI:** 10.1101/2020.02.12.945089

**Authors:** Thomas F Eleveld, Lindy Vernooij, Linda Schild, Bianca Koopmans, Lindy K Alles, Marli E Ebus, Peter van Sluis, Huib N Caron, Jan Koster, Rogier Versteeg, M. Emmy M. Dolman, Jan J Molenaar

**Affiliations:** Department of Translational Research, Princess Maxima Centre for Childhood Oncology, Utrecht, the Netherlands; Department of Oncogenomics, Academic Medical Center of the University of Amsterdam, Amsterdam, the Netherlands; Department of Pediatric Oncology, Emma Children’s Hospital, Academic Medical Center of the University of Amsterdam, Amsterdam, the Netherlands

## Abstract

Mutations affecting the RAS-MAPK pathway occur frequently in relapsed neuroblastoma tumors and are associated with response to MEK inhibition *in vitro*. However, these inhibitors alone do not lead to tumor regression *in vivo*, indicating the need for combination therapy. Through high throughput combination screening we identify Trametinib and inhibitors of the BCL2 family (Navitoclax and Venetoclax) as a promising combination in neuroblastoma cells with RAS-MAPK mutations. In these lines, inhibiting the RAS-MAPK pathway leads to Bim stabilization and increased sensitivity to compounds inhibiting Bim binding to Bcl2 family members. Combining Trametinib with BCL2 inhibitors causes increased growth inhibition compared to Trametinib only in *NRAS* mutant SKNAS xenografts, while BCL2 inihibitors alone do not affect growth of these tumors. These results show that MEK inhibitors and specific Bcl2 family member inhibitors are a potent combination for RAS-MAPK mutated neuroblastoma tumors.
