## Supplementary Tables for "MEK inhibition causes Bim stabilization and sensitivity to Bcl2 family member inhibitors in RAS-MAPK mutated neuroblastoma"

### Sheet: Supplementary table 1
Supplementary table 1: Compounds library used in screen
Name	Target
Trichostatin A	HDAC
BLEOMYCIN SULPHATE	inhibits DNA-, RNA- and protein synthesis
GSK-1904529A	IGF-1R, IR
FLAVOPIRIDOL	CDK1/2/4/6/7
2’-DEOXY-5-FLUOROURIDINE	Antimetabolite (inhibitor thymidylate synthase)
LDK378	ALK
Oxamflatin	HDAC
GSK-2126458	PI3Kα/γ/δ/β, mTORC1/2
MITOMYCIN C	DNA alkylating agent
NVP-TAE684	ALK
RG7388	MDM2 antagonist
Fluoro-SAHA	HDAC
ESTRAMUSTINE SODIUM PHOSPHATE	Microtubule polymerization
DAUNORUBICINHCl	DNA topoisomerase II, DNA intercalator
M-344	HDAC
Garcinol	HAT
PAZOPANIB	VEGFR1/2/3, PDGFR, FGFR, c-Kit, c-Fms
BOSUTINIB Isomer 1	Chk1, Wee1
TANDUTINIB	FLT3, PDGFR, c-Kit
PLX-4032	B-Raf V600E
RALTITREXED	Antimetabolite
SU-11274	c-Met
DOXORUBICIN HYDROCHLORIDE	DNA topoisomerase II
ADRIAMYCIN	DNA topoisomerase II
Vorinostat (SAHA)	HDAC
Scriptaid	HDAC
VANDETANIB	VEGFR2
ITSA-1	Trichostatin A inhibitor (HDAC activator)
Suberoyl bis-hydroxamic acid	HDAC
GEFITINIB	EGFR
BML-210	HDAC
CEDIRANIB	VEGFR1/2/3, c-Kit, PDGFR-α/β, FGFR-1
DOCETAXEL	Microtubule depolymerization
PF-2341066 (Crizotinib)	ALK, c-Met
MC-1293	HDAC1, maize histone deacetylase HD2
CI-994	HDAC1
EX-527	SIRT1 inhibitor
CDDO Methyl ester	Antioxidant Inflammation Modulator (AIM)
PIRARUBICIN	DNA topoisomerase II, DNA intercalator
B2	SIRT2 inhibitor
SATRAPLATIN	Induces intra- & interstrand DNA and DNA-protein cross-links
ERLOTINIB HCl	EGFR
PROCARBAZINE HCl	DNA alkylating agent, MAO inhibitor
MOTESANIB	VEGFR1/2/3, c-Kit, PDGFR, Ret
ACLARUBICIN HCL	DNA topoisomerase II, DNA and RNA intercalator, inhibits nucleic acid synthesis
FASUDIL HCl	ROCK-II, PKA, PKG, PKC, MLCK
7-EPI-TAXOL	Microtubule depolymerization
TOPOTECAN HCL	DNA topoisomerase I
CCG-63808	Regulator of G-protein signaling (RGS) proteins
Tranylcypromine hemisulfate	Lysine demethylase inhibitor
MK-0822	Cathepsin K
DASATINIB	Abl, Src, c-Kit (WT), c-Kit D816V
2,4-Pyridinedicarboxylic Acid	2-oxoglutarate mimic
VINBLASTINE SULPHATE	Microtubule polymerization
AMG-458	c-Met
VADIMEZAN	DT-diaphorase
LEE011	CDK4/6
VINCRISTINE SULPHATE	Microtubule polymerization
2'-Deoxy-5-methylcytidine	Nucleoside analog
Splitomicin	SIRT2 inhibitor
Triacetylresveratrol	SIRT1 activator
Aminoresveratrol sulfate	SIRT1 activator
NVP-BGJ398	FGFR1/2/3
NAFARELIN ACETATE	GnRH agonist
BIX-01294·3HCl	G9a histone methyltransferase
LAPATINIB TOSYLATE	EGFR, HER2
Daun02	DNA topoisomerase II, DNA intercalator
CRIZOTINIB	ALK, c-Met
Phenylbutyrate·Na	HDAC
Butyrolactone 3	Gcn5 histone methyltransferase
TRIPTORELIN ACETATE	GnRH agonist
GOSERELIN ACETATE	LH-RH analog
BMS-794833	Met, VEGFR2, Ron, Axl, Flt3
MITOXANTHRONE HCl	DNA topoisomerase II, intercalates into and crosslinks DNA
LBH-589	HDAC
10-Hydroxycamptothecin	DNA topoisomerase I
ABIRATERONE	Androgen synthesis inhibitor
FORMESTANE	Aromatase
EPIRUBICIN HYDROCHLORIDE	DNA topoisomerase II
NILOTINIB HCl	Bcr-Abl
ENOCITABINE	Antimetabolite (inhibitor nucleic acid synthesis)
Valproic acid	HDAC
ETOPOSIDE	DNA topoisomerase II, complexates with DNA
ELACRIDAR HCl	P-glycoprotein
BML-266	SIRT2 inhibitor
MELPHALAN	DNA alkylating agent
NCH-51	HDAC
GDC-0941	PI3Kα,δ
CCG-63802	G-protein signaling protein
CTPB	HAT inhibitor
O6-BENZYLGUANINE	O(6)-alkylguanine-DNA alkyltransferase (MGMT)
CYT387	JAK1/2
NSC-3852	HDAC
IDARUBICIN HCl	DNA topoisomerase II
7-ETHYL-10-HYDROXYCAMPTOTHECIN	DNA topoisomerase I
Suramin·6Na	Inhibits calmodulin binding to ryanodine receptor-1, G protein coupling to GPCRs and P2 purinergic receptors
ST-836 HCl	Dopamine receptor ligand
AFATINIB	EGFR, HER2
ZOSUQUIDAR	P-glycoprotein
OXALIPLATIN	Induces intra- & interstrand DNA and DNA-protein cross-links
NVP-BEZ235	PI3Kα/γ/δ/β, mTOR
TOREMIFENE CITRATE	Estrogen-receptor modulator (SERM)
Sirtinol	SIRT inhibitor
AGK2	SIRT2 inhibitor
ANASTROZOLE	Aromatase
Resveratrol	SIRT1 activator
LEUPROLIDE ACETATE	GnRH analog
TENIPOSIDE	DNA topoisomerase II
CYC-065	CDK2, CDK5, CDK9
Salermide	SIRT inhibitor
BUSERELIN ACETATE	GnRH analog
ERLOTINIB MESYLATE	EGFR
DOXIFLURIDINE	Pyrimidine antimetabolite
BAY 60-7550	PDE2
BML-278	SIRT1 activator
Nicotinamide	SIRT inhibitor
MDV-3100	Androgen receptor modulator
LAPATINIB	HER2
ELACRIDAR	P-glycoprotein
DOVITINIB LACTATE	Receptor tyrosine kinases
EPTAPLATIN	Induces intra- & interstrand DNA and DNA-protein cross-links
FLUDARABINE	Adenosine and deoxyadenosine analog
BORTEZOMIB	20S proteasome
CANERTINIB DIHCL	EGFR, HER2, ErbB-4
EXEMESTANE	Aromatase
Piceatannol	SIRT activator
Isonicotinamide	Nicotinamide antagonist
Zebularine	DNA methyltransferase
IMATINIB MESYLATE	v-Abl, c-Kit and PDGFR
VX-680	Aurora kinases A/B/C
TARIQUIDAR	P-glycoprotein
NELARABINE	Purine antimetabolite
Valproic acid hydroxamate	HDAC
ERLOTINIB	EGFR
FORETINIB	HGFR, VEGFR2
LOMEGUATRIB	O(6)-alkylguanine-DNA alkyltransferase (MGMT)
BMS-777607	c-Met, Axl, Ron, Tyro3
NILOTINIB	Bcr-Abl
PONATINIB	Abl, PDGFRα, VEGFR2, FGFR1, Src
OLAPARIB	PARP1/2
BRIVANIB ALANINATE	VEGFR2/1, FGFR1
RUBITECAN	DNA topoisomerase I
IRINOTECAN HCl (trihydrate)	DNA topoisomerase I
PELITINIB	EGFR
APREPITANT	Substance P antagonists (SPA; blocks neurokinin 1 receptor)
IMATINIB BASE	v-Abl, c-Kit, PDGFR
BML-281	HDAC-6
VALRUBICIN	DNA topoisomerase II
SARACATINIB	Src, Abl
ABIRATERONE ACETATE	CYP17
ABT-888	PARP
MGCD-265	c-Met, VEGFR1/2/3, Ron, Tie
NERATINIB	HER2, EGFR
TEGAFUR	Antimetabolite
LY-404039	mGluR1/2, dopamine receptor
Nullscript	Scriptaid Neg control
FLUDARABINE PHOSPHATE	Adenosine and deoxyadenosine analog
CARMUSTINE	DNA alkylating agent
LENALIDOMIDE	TNF-α secretion inhibitor
LONIDAMINE	Hexokinase inactivator
TOK-001	CYP17, androgen receptor
CP-690550	JAK3 > JAK2 > JAK1
LOMUSTINE	DNA alkylating agent
JQ1	MYCN
SORAFENIB TOLSYLATE	Raf-1, B-Raf, B-Raf V599E, VEGFR2
AXITINIB	VEGFR2/3 phosphorylation
SUNITINIB	VEGFR2, PDGFRβ, c-Kit
MASITINIB	c-Kit, PDGFRα/β, FGFR3
5-Aza-2'-deoxycytidine (Decitabine)	DNA methyltransferase
NEDAPLATIN	Induces intra- & interstrand DNA and DNA-protein cross-links
NIMUSTINE HCl	DNA alkylating and crosslinking agent
VATALANIB HCl	VEGFR2 > VEGFR1 > VEGFR3
AZD-8055	mTOR
Dideoxycytidine	Nucleoside analog reverse transriptase inhibitor (NRTI)
5'-DEOXY-5-FLUOROCYTOSINE	DNA/RNA/ribosomal protein synthesis
ALARELIN ACETATE	Synthetic GnRH agonist
IDOXURIDINE	Thymidine analog
SUNITINIB MALATE	VEGFR2, PDGFRβ, c-Kit
LY-450139	γ-secretase blocker for Aβ42, Aβ40 and Aβ38, Notch
GSK 2118436	B-Raf V600E, B-Raf, C-Raf
SB-408124	OX1 receptor antagonist
AZD-4547	FGFR
CISPLATIN	Induces intra- & interstrand DNA and DNA-protein cross-links
Apicidin	HDAC
LY-294002	PI3Kα/δ/β
CYTARABINE	Antimetabolite, DNA synthesis inhibitor
CYC-116	Aurora kinases A/B
NOLATREXED 2HCl	Antimetabolite (inhibitor thymidylate synthase)
AT7519	CDK1/2/3/4/6/7/9
VINDESINE SULFATE	Microtubule polymerization
Regorafenib	Receptor tyrosine kinases
A-769662	AMPK activator
Anacardic acid	HAT inhibitor
PEMETREXED Na	Antimetabolite
CLOFARABINE	Ribonucleotide reductase and DNA polymerase.
PACLITAXEL	Microtubule depolymerization
VINORELBINE BITATRATE	Microtubule polymerization
YM155	Survivin
MONENSIN SODIUM	Ionophoric antibiotic
Trametinib	MEK1/2
GEMCITABINE HYDROCHLORIDE	Deoxycytidine analog, cytidine-5'-triphosphate Synthase (CTPS) inhibitor
CLADRIBINE	Adenosine deaminase inhibitor
GSK-1120212 DMSO	MEK1/2
AZD-6244	MEK1, ERK1/2 phosphorylation
TRAMETINIB	MEK1/2
GSK-1120212	MEK1/2
AS703026	MEK1/2
ABT-263	Bcl-2, Bcl-xL, Bcl-w
ABT263	Bcl-2, Bcl-xL, Bcl-w
ABT199	Bcl-2

### Sheet: Supplementary table 2 
Supplementary table 2: Area Under the Curve in Trametinib- and solvent-treated cells
		KCNR		SKNBE		SJNB8		SKNAS
Trametinib		-	+	-	+	-	+	-	+
ABT-263		49991	23711	102998	82160	85941	62106	109905	65639
ABT263		41524	13272	86713	65601	90382	72857	111199	72032
Oxamflatin		42306	23097	65509	38796	67972	54516	70885	44316
GSK-1904529A		60109	68954	52257	23361	108446	76290	106425	75721
Trichostatin A		39501	10444	36650	9610	57806	38966	34455	28937
AZD-4547		91620	79963	88295	87715	90572	44155	115779	94284
GSK-2126458		30739	21171	18687	4329	51130	13596	56473	40594
VINORELBINE BITATRATE		14269	13035	41630	10099	56720	23493	27336	16194
GDC-0941		69942	78139	80732	59177	86257	51835	102085	75870
MONENSIN SODIUM		49954	29057	35355	18782	80413	64766	102057	83718
ETOPOSIDE		47588	22693	89380	54884	76979	93040	100046	75558
Apicidin		42894	27551	75752	49177	76143	50615	52590	55846
PF-2341066 (Crizotinib)		56447	58044	98860	91927	108698	85958	123668	88752
ABT199		40860	9588	87767	89184	78529	91943	111937	66296
SORAFENIB TOLSYLATE		102666	102367	122343	108883	119520	108135	140547	104212
PAZOPANIB		104679	101937	115377	93241	110028	91249	123368	105605
VINDESINE SULFATE		12813	12614	38013	4413	44261	23763	21605	18793
PONATINIB		90753	87248	93877	83125	75836	46038	97386	84849
7-EPI-TAXOL		17367	20606	42447	8960	36962	20969	29375	20856
AFATINIB		97795	97716	107526	99084	108613	98189	133048	99013
MOTESANIB		105913	107426	118996	103913	98980	100624	137870	100280
YM155		4460	2508	71320	10310	62870	82148	10386	4837
CYC-116		77395	76222	92952	92418	81248	72144	115239	80648
LBH-589		4436	1833	6838	1791	31483	3644	12964	4442
TOK-001		105973	106792	108046	101974	101812	93042	126176	96278
ERLOTINIB		101529	99664	114700	95002	105787	105937	124658	102850
NILOTINIB		94501	100389	92862	74575	101701	91925	119321	99016
LEUPROLIDE ACETATE		102404	100915	114506	99895	97567	94336	119454	96451
NIMUSTINE HCl		108290	101045	124565	110493	107230	106212	119695	100142
LONIDAMINE		104598	101716	108440	95498	100874	97343	122247	100378
AT7519		63165	66413	108526	85128	98716	103067	95737	73936
Scriptaid		57662	43618	88741	63018	78610	71068	53309	63359
Splitomicin		103451	99579	106980	97571	92641	94701	120373	95471
IMATINIB MESYLATE		105488	101445	101601	101451	93885	88300	118231	93210
Vorinostat (SAHA)		62156	49054	77192	63670	76507	69250	69134	68237
NVP-BGJ398		102264	102010	100709	101737	70831	43732	107289	98963
ABIRATERONE ACETATE		103581	96786	101892	97016	103406	100056	115540	96142
GSK 2118436		91868	101358	107335	95441	110887	96647	121643	104081
BML-266		100795	103667	113472	103288	106043	97371	112292	94433
O6-BENZYLGUANINE		104905	107931	113519	107787	107215	100049	121524	99193
Resveratrol		103560	99113	116897	109053	86168	99096	129165	96439
JQ1		78667	77016	53768	49204	45736	38442	87402	69199
LY-404039		102901	101446	117924	102677	112428	103287	114152	108314
VINCRISTINE SULPHATE		11679	10676	22487	2984	26841	19526	21301	17741
BLEOMYCIN SULPHATE		46736	32534	100086	94495	86959	95775	115863	95633
PACLITAXEL		14092	20569	32352	10390	30248	23163	28629	21791
DOXORUBICIN HYDROCHLORIDE		9520	5512	54793	14191	68941	102625	53147	35997
Nicotinamide		103803	99608	105650	105350	102853	95174	117882	102036
BMS-777607		106506	105321	109687	107678	92756	95032	125705	98928
BML-210		102969	96397	107275	90855	93758	104110	119999	106342
MELPHALAN		103052	96486	117951	106718	94766	106565	117944	97780
BUSERELIN ACETATE		104658	99099	109366	103589	92356	99362	111763	91322
NILOTINIB HCl		106879	97666	103891	90366	90443	98086	104326	96132
ADRIAMYCIN		8621	5416	56066	13589	62614	92487	39797	33155
BAY 60-7550		104720	106602	119666	115680	100179	105194	126529	101576
VADIMEZAN		99731	96278	96136	94637	107939	103356	116461	104070
CYC-065		76801	62443	88950	72239	87374	90099	94452	100918
A-769662		94853	99880	97736	99025	104130	102381	121947	95951
TANDUTINIB		95505	101658	100786	99322	96590	94665	122803	99898
AZD-8055		50838	50684	42099	22605	46121	40727	39843	44995
Anacardic acid		100666	97151	106476	103847	93545	90315	114107	103651
Suberoyl bis-hydroxamic acid		99527	94705	112526	100615	91230	99198	106581	95684
Piceatannol		103197	102645	103002	93084	89872	97799	117135	100465
MITOMYCIN C		43672	25950	61269	42068	64513	95279	89365	76502
IMATINIB BASE		90743	91980	92397	90241	96612	92771	117740	104395
DOCETAXEL		14775	17506	24102	9445	21412	21357	24301	18424
RG7388		46507	21757	96931	84993	79504	99176	100511	100113
FASUDIL HCl		104688	98644	107387	98423	95134	101103	106885	99683
RUBITECAN		51367	45663	78303	63596	87843	101781	97206	88247
FLUDARABINE		103603	98650	102193	101227	110198	111398	109297	99764
ERLOTINIB HCl		93158	90125	94761	91843	95116	107315	119192	98859
2'-Deoxy-5-methylcytidine		105090	98420	97355	97314	103744	103015	109397	103308
GOSERELIN ACETATE		96704	101509	99245	92943	101411	90247	97207	96460
LY-450139		103974	104147	108926	95995	100273	89065	87569	98711
DASATINIB		80944	79771	107248	107378	60589	39446	45917	55280
TENIPOSIDE		13967	6625	65744	23654	70712	105942	57690	59904
NVP-TAE684		17395	23563	47114	49726	64300	41365	56809	59199
CI-994		106212	105704	106342	107247	90791	92229	116787	104191
EXEMESTANE		101075	96777	105709	95925	88511	99689	109477	102053
Valproic acid hydroxamate		101700	106550	110881	97302	86407	100313	111399	95908
B2		102071	103305	91910	96093	89740	98164	118316	94616
VX-680		31983	38523	56151	37668	55923	62813	63090	59028
NELARABINE		107568	102930	106948	112499	88489	96570	118959	101621
BORTEZOMIB		2258	1830	11069	3517	2893	4220	8590	7496
ELACRIDAR		106129	106001	123569	133349	110985	103309	111557	102294
Zebularine		102618	99891	112065	103760	95375	94380	95686	100490
LENALIDOMIDE		105310	95001	103671	99510	107362	110295	93768	98216
ALARELIN ACETATE		100263	99797	106338	97769	94927	98996	102695	100605
VINBLASTINE SULFATE		11428	12296	14750	2634	19182	21735	17431	19820
CRIZOTINIB		66652	64569	102846	93021	96146	86481	72933	88353
NSC-3852		101113	99723	102254	100650	96097	97560	102804	98482
ZOSUQUIDAR		98757	100322	109855	114896	86697	95674	116235	95288
DOVITINIB LACTATE		95372	98725	100152	104543	87689	84357	110287	101575
NVP-BEZ235		47820	52176	30897	18293	40727	40184	50193	54701
AXITINIB		62364	63352	83079	79636	89013	94558	99260	92339
ITSA-1		109027	107017	109078	105517	86980	101546	115268	102450
DAUNORUBICINHCl		8408	3043	46733	16033	72001	109068	46212	41483
ABIRATERONE		105908	102239	106431	122455	91960	101359	124297	98873
EX-527		103971	104208	97406	93963	89304	107524	116813	98169
LDK378		63517	59506	99161	92199	80188	81831	86322	92712
Phenylbutyrate·Na		101890	98689	102878	108203	90066	94574	112806	104478
SUNITINIB MALATE		89258	88214	99388	99536	94406	111321	116251	100228
Isonicotinamide		101446	100241	101934	94222	83423	95305	103357	100563
MGCD-265		100805	101729	116179	104297	92822	104981	112889	112742
Daun02		50450	24382	91573	65055	80138	137456	79468	76346
Butyrolactone 3		104418	102764	105266	110904	93768	94490	102125	99618
ERLOTINIB MESYLATE		100380	100710	99036	103652	83574	90482	104328	94911
NEDAPLATIN		100691	101834	95549	102207	94821	112409	122295	99526
LOMUSTINE		102174	104578	115229	109820	103540	104326	97633	102563
Regorafenib		96628	96764	108825	96112	90041	96325	83402	92750
BMS-794833		104250	108806	92490	99130	95925	102817	115086	100609
Dideoxycytidine		103383	100270	103807	110661	91422	105346	112430	100518
Salermide		107177	99575	107360	110431	85005	99831	103282	99106
MDV-3100		105744	101218	103650	96013	95805	96809	85824	103491
Tranylcypromine hemisulfate		100055	100083	108237	105237	92013	96192	87189	93082
ABT-888		106334	102698	110478	105959	97937	98545	86834	101680
BML-278		101404	102116	112642	101923	81688	103160	102894	98951
LY-294002		98405	96539	100851	93501	97507	87539	71101	98575
SATRAPLATIN		51792	43178	82155	70196	85284	111154	90853	93851
OXALIPLATIN		102927	100459	101265	109078	85497	100447	111312	99928
EPTAPLATIN		100555	107370	103772	93020	83661	101984	111644	106363
AGK2		101818	102346	103263	97665	89152	117206	111016	97698
NOLATREXED 2HCl		94857	98266	88603	85505	81249	107926	114779	97526
SB-408124		101103	96325	101293	102494	96549	113066	98863	96597
FORMESTANE		109615	105250	96062	104473	91458	96636	95468	97324
NCH-51		98971	101750	98213	93672	84350	86108	91689	102865
CP-690550		101381	99589	105255	95033	78913	97030	86004	91192
CCG-63808		98965	100424	96363	107077	90500	106637	118511	102005
2’-DEOXY-5-FLUOROURIDINE		53932	38678	37933	17290	54292	85507	62613	80075
VANDETANIB		96716	94885	81162	93002	69521	85317	103662	91157
Aminoresveratrol sulfate		94509	90058	86344	91853	88042	103781	103336	102155
TEGAFUR		103736	104816	108200	109899	86550	96155	92632	98559
ELACRIDAR HCl		100985	105147	106883	111372	90615	91754	86926	95451
IRINOTECAN HCl (trihydrate)		81737	62293	97749	93564	85388	102742	79580	104176
LEE011		76013	79085	69063	56606	65611	88651	92439	97119
Sirtinol		96161	96223	83728	80069	73988	86614	85302	94915
CISPLATIN		98824	104971	111928	105037	105459	101571	77436	100934
LOMEGUATRIB		96002	91490	81442	87082	86794	104370	96029	96388
PROCARBAZINE HCl		107219	94334	98928	95775	79631	91417	77111	100554
FORETINIB		69778	67381	62763	72921	65286	71017	76509	82776
M-344		52294	36513	62997	57071	53859	55435	19002	60131
PEMETREXED Na		88999	89509	72029	47261	59535	86401	74648	93480
DOXIFLURIDINE		105697	95973	111238	99049	107957	109182	61636	103896
PELITINIB		87969	84309	90278	79058	84724	112463	84420	93376
RALTITREXED		60532	51492	52237	28556	48384	89014	69261	84452
Fluoro-SAHA		79497	68178	87557	88808	77751	95280	68306	84081
Nullscript		99348	102247	99067	103252	80159	96807	97830	98890
MC-1293		99802	96819	98708	96885	73982	98190	89201	95278
CEDIRANIB		92789	96726	69895	81396	65055	81570	102177	95975
ENOCITABINE		75805	69957	53713	49577	55091	81198	69197	80846
FLAVOPIRIDOL		53904	49406	31939	37064	38255	46854	39500	58105
Garcinol		102896	105274	92560	101333	77019	92223	94375	98168
OLAPARIB		106491	107934	98751	102928	82879	107872	103051	104280
5-Aza-2'-deoxycytidine (Decitabine)		76126	80981	94910	77946	86018	112804	72217	89500
SARACATINIB		91763	96865	79892	87488	57281	77997	84373	83374
2,4-Pyridinedicarboxylic Acid		101429	100004	83564	90552	70162	98553	103852	102344
Valproic acid		103196	103918	95511	103185	86272	94635	78896	95833
GEMCITABINE HYDROCHLORIDE		18487	11638	25996	10991	43919	102755	44809	43450
IDARUBICIN HCl		2989	1300	19659	6721	39078	94872	30793	25968
CCG-63802		99131	99276	88229	96894	91308	106147	90106	103122
SUNITINIB		95142	93040	97052	103230	83818	118383	102326	101038
CYTARABINE		89197	86300	68752	62105	55428	99781	65634	69941
MITOXANTHRONE HCl		6125	2402	48532	16066	58643	146805	53775	41839
MK-0822		99978	116105	108223	102552	88925	112113	96227	103060
BRIVANIB ALANINATE		107399	102286	102466	108309	83702	105407	85949	104064
SU-11274		100547	99991	91352	97675	67661	104275	100579	99120
IDOXURIDINE		100836	99127	99431	93052	81396	124895	88861	95217
ST-836 HCl		98716	104652	106447	110553	80419	113651	103448	102567
Triacetylresveratrol		98859	100311	93949	112188	86755	103024	95169	101663
TARIQUIDAR		104010	102032	106698	113415	81672	101831	83345	101054
CARMUSTINE		101179	107053	108439	114043	90769	106043	83042	101017
FLUDARABINE PHOSPHATE		105765	106978	99958	111678	79715	100822	86882	99358
PLX-4032		107823	104277	84630	104133	67941	99568	101984	101571
ESTRAMUSTINE SODIUM PHOSPHATE		100479	98489	82344	84233	64968	97184	84445	99582
EPIRUBICIN HYDROCHLORIDE		41927	18520	68558	54358	67207	165054	80330	67558
PIRARUBICIN		31548	9888	49183	30856	61543	138809	51295	61689
ACLARUBICIN HCL		92619	82950	83358	76653	81984	97337	47527	96716
APREPITANT		101378	105576	106802	117435	82488	109477	90629	97312
CANERTINIB DIHCL		101722	97469	74654	99189	66432	92407	91788	94091
MASITINIB		104092	106425	106062	117713	79041	105747	99003	108460
VATALANIB HCl		101017	99907	92565	101066	82318	107540	82014	99767
CYT387		91456	97443	77821	84088	73899	87314	67561	94842
NAFARELIN ACETATE		100611	95014	99961	99515	78579	97685	56829	97291
TOPOTECAN HCL		10744	9320	36292	16724	60426	114042	40458	61449
LAPATINIB TOSYLATE		110186	103393	86140	96662	69388	93051	76705	103472
ANASTROZOLE		98479	99787	92735	95809	75598	104966	72665	95295
AMG-458		100744	101558	81112	97205	68325	106566	90556	92898
BIX-01294·3HCl		93895	93479	79773	94306	77738	105912	88211	105480
TRIPTORELIN ACETATE		105051	97512	80881	100228	65383	91605	74451	98198
BML-281		101508	101008	88794	97656	69988	101862	78490	100416
10-Hydroxycamptothecin		3745	3700	21917	7881	59790	136746	29321	31269
VALRUBICIN		56123	38671	83610	78768	64053	132048	59332	78502
Suramin·6Na		104840	112613	92957	103361	73162	106368	89353	104294
CLOFARABINE		90670	94129	108473	112990	59661	111053	58932	68882
LAPATINIB		104640	97796	87122	101988	71906	101657	71785	104112
GEFITINIB		100548	100057	90188	97618	72298	95081	59559	100578
NERATINIB		94928	87547	68980	75625	59718	109830	75484	98838
5'-DEOXY-5-FLUOROCYTISINE		101119	92718	84973	91924	73996	107809	50955	95239
BOSUTINIB Isomer 1		101120	105817	95384	100239	87761	167344	112198	103753
CTPB		98691	103234	81464	106785	70098	104243	76354	101292
CLADRIBINE		79583	80727	91212	92981	62270	119367	39123	73733
TOREMIFENE CITRATE		98184	97532	72502	91210	61036	100160	60197	98174
7-ETHYL-10-HYDROXYCAMPTOTHECIN		3187	2882	22604	9236	56205	163710	22539	30799
AZD-6244		106819	99635	91740	100716	44290	101495	58407	105471
CDDO Methyl ester		48856	42607	35153	33944	54512	134045	40749	75517
AS703026		98586	103086	85043	107967	37173	95871	52475	102954
Trametinib		105048	103082	75198	112072	35007	96069	55977	102864
GSK-1120212		74190	100830	71625	109342	20349	94478	41815	93001
TRAMETINIB		74301	104335	67894	100768	24437	106097	51898	106110
GSK-1120212 DMSO		76678	106927	68498	112775	21560	108936	45787	105497
